# A unified genealogy of modern and ancient genomes

**DOI:** 10.1101/2021.02.16.431497

**Authors:** Anthony Wilder Wohns, Yan Wong, Ben Jeffery, Ali Akbari, Swapan Mallick, Ron Pinhasi, Nick Patterson, David Reich, Jerome Kelleher, Gil McVean

## Abstract

The sequencing of modern and ancient genomes from around the world has revolutionised our understanding of human history and evolution^1,2^. However, the general problem of how best to characterise the full complexity of ancestral relationships from the totality of human genomic variation remains unsolved. Patterns of variation in each data set are typically analysed independently, and often using parametric models or data reduction techniques that cannot capture the full complexity of human ancestry^3,4^. Moreover, variation in sequencing technology^5,6^, data quality^7^ and in silico processing^8,9^, coupled with complexities of data scale^10^, limit the ability to integrate data sources. Here, we introduce a non-parametric approach to inferring human genealogical history that overcomes many of these challenges and enables us to build the largest genealogy of both modern and ancient humans yet constructed. The genealogy provides a lossless and compact representation of multiple datasets, addresses the challenges of missing and erroneous data, and benefits from using ancient samples to constrain and date relationships. Using simulations and empirical analyses, we demonstrate the power of the method to recover relationships between individuals and populations, as well as to identify descendants of ancient samples. Finally, we show how applying a simple non-parametric estimator of ancestor geographical location to the inferred genealogy recapitulates key events in human history. Our results demonstrate that whole-genome genealogies are a powerful means of synthesising genetic data and provide rich insights into human evolution.
