## Supplementary Table 2 for "A unified genealogy of modern and ancient genomes"

### Sheet: Sheet1
MasterID	Skeletal code	LibraryID(s)	Family position	Date (BCE)	Culture	Location	Country	Sex	mtDNA (restrict to >2x)	Y chrom. calls	HiSeqX10 lanes	% Endogenous	Mean length	mapped fragments	fragments after removing duplicates	Mean coverage on autosomal SNP targets
I3388	StPet53, collection 6612, individual 6	S3388.E1.L2	mother	2800-2600 BCE	Russia_Afanasievo	Altai Mountains, Yenisey River, left bank of Karasuk tributary, Karasuk III	Russia	F	U5a1d2b	..	8	0.5933	45	2208684117	808547889	10.8167
I3950	StPet48, collection 6612, individual 2	S3950.E1.L1	father	2879-2632 calBCE (4160±25 BP, PSUAMS-1955)	Russia_Afanasievo	Altai Mountains, Yenisey River, left bank of Karasuk tributary, Karasuk III	Russia	M	U5b2a1a+16311	Q1b2a1a~	5	0.9016	45	2106410130	1657567059	25.7971
I6714	StPet49, collection 6612, individual 3	S6714.E1.L1	son2	2618-2468 calBCE (4020±25 BP, PSUAMS-3909)	Russia_Afanasievo	Altai Mountains, Yenisey River, left bank of Karasuk tributary, Karasuk III	Russia	M	U5a1d2b	Q1b	7	0.693	41	2066920322	1494595877	21.2268
I3949	StPet47, collection 6612, individual 1	S3949.E1.L1	son1	2844-2496 calBCE (4075±20 BP, PSUAMS-2292)	Russia_Afanasievo	Altai Mountains, Yenisey River, left bank of Karasuk tributary, Karasuk III	Russia	M	U5a1d2b	Q1b	5	0.8526	44	1898514533	1582864152	25.3165
